# Inflammatory signals from fatty bone marrow supports the early stages of *DNMT3a* driven clonal hematopoiesis

**DOI:** 10.1101/2022.01.13.476218

**Authors:** N Zioni, A Bercovich, N Chapal-Ilani, A Solomon, E Kopitman, M Sacma, G Hartmut, M Scheller, C Müller-Tidow, D Lipka, E Shlush, M Minden, N Kaushansky, LI Shlush

**Author notes:** To whom correspondence should be addressed. Liran I. Shlush, Address: Department of Immunology Weizmann Institute of Science 234 Herzl Street, Rehovot 7610001, Israel. Theses authors contributed equally (N Kaushansky, LI Shlush).

## Abstract

Age related cancer is not only due to the random accumulation of mutations, but also how phenotypes are selected by the aging environment. While fatty bone marrow (FBM), is one of the hallmarks of bone marrow ageing, it is unknown whether FBM can modify the evolution of the early stages of leukemia and clonal hematopoiesis (CH). To address this question, we established FBM mice models and transplanted both human and mice preleukemic hematopoietic stem cells (PreL-HSCs) carrying *DNMT3A* mutations. We demonstrate that castration which models age related andropenia result in FBM. A significant increase in self-renewal was found when *DNMT3A*^Mut^ - preL-HSPCs were exposed to FBM. To better understand the mechanisms of the FBM-preL-HSPCs interaction, we performed single cell RNA-sequencing on HSPCs three days after FBM exposure. A 20-50 fold increase in *DNMT3A*^Mut^-preL-HSCs was observed under FBM conditions in comparison to other conditions. PreL-HSPCs exposed to FBM exhibited an activated inflammatory signaling (IL-6 and INFγ). Cytokine analysis of BM fluid demonstrated increased IL-6 levels under FBM conditions. Anti-IL-6 neutralizing antibodies significantly reduced the selective advantage of *DNMT3A*^Mut^-preL-HSPCs exposed to FBM. Overall, age related paracrine FBM inflammatory signals promote *DNMT3A*-driven clonal hematopoiesis, which can be inhibited by blocking the IL-6 receptor.
