## Supplementary_Table_S1_mc_cond_count. for "Inflammatory signals from fatty bone marrow supports the early stages of *DNMT3a* driven clonal hematopoiesis"

### Sheet: mc_cond_count
Meta_Cell_#	Cell_Type	FBM_cre	FBM_mut	FBM_wt	NBM_cre	NBM_mut	NBM_wt	Naive_cre_1y	Naive_mut_1y	Naive_mut_2m	Naive_wt_1y	Naive_wt_2m			Color	Cell Type
1	gold	0	6	0	0	0	0	44	5	4	30	7			gold	HSCs
2	darkgreen	10	1	9	60	8	7	1	0	0	0	0			darkgreen	CMP
3	lightblue	0	3	0	0	0	0	14	8	16	3	8			lightblue	LP
4	lightblue	0	4	0	0	0	0	16	14	8	6	5			cyan	DcP
5	darkgreen	12	19	19	2	1	4	1	2	0	0	1			grey	MPP
6	cyan	0	1	0	8	0	0	0	10	21	0	12			darkolivegreen1	MonoP
7	grey4	1	20	7	2	1	2	17	2	3	13	2			pink	MegK
8	darkolivegreen1	15	22	6	10	4	4	0	5	5	0	3			red	EryP
9	pink	26	1	1	14	0	3	0	19	12	0	0			grey4	Unknown
10	grey	0	9	0	1	0	0	18	5	11	7	4
11	red	4	1	0	2	0	1	11	8	8	3	5
12	gold	0	5	0	1	0	0	23	9	9	12	4
13	gold	0	16	0	1	0	0	27	4	2	7	9
14	lightblue	0	6	0	0	0	0	7	17	10	3	26
15	darkgreen	2	49	1	2	0	0	0	2	0	0	2
16	darkgreen	9	7	11	20	2	5	0	0	1	2	2
17	gold	0	19	0	1	0	0	10	5	6	13	5
18	grey	1	1	0	1	0	0	3	13	10	0	1
19	lightblue	0	1	0	0	0	0	9	17	22	1	16
20	grey	2	2	0	1	0	0	15	9	10	5	2
21	lightblue	0	1	1	0	0	0	0	23	18	0	26
22	grey	3	12	1	0	0	0	10	12	5	6	6
23	grey	0	11	0	0	0	0	15	13	4	9	4
24	grey	0	13	1	0	0	0	17	4	4	12	2
25	grey	0	15	1	0	0	0	13	7	4	4	3
26	gold	0	5	1	0	0	0	13	12	5	23	2
27	lightblue	0	2	0	1	0	0	19	9	10	9	4
28	lightblue	0	1	0	1	0	1	1	16	18	0	58
29	grey	0	5	1	0	1	0	10	8	7	11	5
30	lightblue	0	0	0	3	0	0	1	16	23	0	20
31	lightblue	5	1	0	1	0	0	0	13	14	1	53
32	lightblue	1	1	0	4	0	1	0	9	16	0	33
		91	260	60	136	17	28	315	296	286	180	330	1999
