## Supplementary_Table_S3_gsea_report for "Inflammatory signals from fatty bone marrow supports the early stages of *DNMT3a* driven clonal hematopoiesis"

### Sheet: Supplementary _Table_XX_gsea_re
NAME	GS<br> follow link to MSigDB	GS DETAILS	SIZE	ES	NES	NOM p-val	FDR q-val	FWER p-val	RANK AT MAX	LEADING EDGE
HALLMARK_INTERFERON_GAMMA_RESPONSE	HALLMARK_INTERFERON_GAMMA_RESPONSE	Details ...	96	0.835332	2.97026	0	0	0	210	tags=61%, list=7%, signal=64%
HALLMARK_INTERFERON_ALPHA_RESPONSE	HALLMARK_INTERFERON_ALPHA_RESPONSE	Details ...	58	0.871693	2.81674	0	0	0	210	tags=71%, list=7%, signal=75%
HALLMARK_INFLAMMATORY_RESPONSE	HALLMARK_INFLAMMATORY_RESPONSE	Details ...	38	0.761998	2.29324	0	0	0	232	tags=39%, list=8%, signal=42%
HALLMARK_ALLOGRAFT_REJECTION	HALLMARK_ALLOGRAFT_REJECTION	Details ...	67	0.547623	1.82981	0	0.0153615	0.052	184	tags=27%, list=6%, signal=28%
HALLMARK_IL2_STAT5_SIGNALING	HALLMARK_IL2_STAT5_SIGNALING	Details ...	47	0.556718	1.74576	0.00724638	0.0268882	0.109	179	tags=23%, list=6%, signal=25%
HALLMARK_HYPOXIA	HALLMARK_HYPOXIA	Details ...	40	0.532786	1.61824	0.0198676	0.0683438	0.302	425	tags=38%, list=15%, signal=43%
HALLMARK_FATTY_ACID_METABOLISM	HALLMARK_FATTY_ACID_METABOLISM	Details ...	50	0.500853	1.60294	0.0213675	0.0655228	0.333	275	tags=22%, list=9%, signal=24%
HALLMARK_TNFA_SIGNALING_VIA_NFKB	HALLMARK_TNFA_SIGNALING_VIA_NFKB	Details ...	40	0.532225	1.58873	0.0378619	0.0628293	0.358	444	tags=43%, list=15%, signal=49%
HALLMARK_APOPTOSIS	HALLMARK_APOPTOSIS	Details ...	51	0.486255	1.55631	0.02331	0.0696767	0.426	241	tags=24%, list=8%, signal=25%
HALLMARK_IL6_JAK_STAT3_SIGNALING	HALLMARK_IL6_JAK_STAT3_SIGNALING	Details ...	29	0.478313	1.37088	0.111607	0.195153	0.812	426	tags=48%, list=15%, signal=56%
HALLMARK_GLYCOLYSIS	HALLMARK_GLYCOLYSIS	Details ...	47	0.396216	1.23771	0.2	0.35539	0.971	651	tags=38%, list=22%, signal=48%
HALLMARK_UV_RESPONSE_UP	HALLMARK_UV_RESPONSE_UP	Details ...	50	0.366291	1.16111	0.260369	0.458239	0.997	303	tags=18%, list=10%, signal=20%
HALLMARK_KRAS_SIGNALING_UP	HALLMARK_KRAS_SIGNALING_UP	Details ...	39	0.37853	1.14958	0.2625	0.443623	0.997	9	tags=5%, list=0%, signal=5%
HALLMARK_P53_PATHWAY	HALLMARK_P53_PATHWAY	Details ...	46	0.339248	1.0714	0.346756	0.553029	0.999	302	tags=24%, list=10%, signal=26%
HALLMARK_EPITHELIAL_MESENCHYMAL_TRANSITION	HALLMARK_EPITHELIAL_MESENCHYMAL_TRANSITION	Details ...	20	0.395773	1.06068	0.384783	0.536904	0.999	426	tags=35%, list=15%, signal=41%
HALLMARK_CHOLESTEROL_HOMEOSTASIS	HALLMARK_CHOLESTEROL_HOMEOSTASIS	Details ...	15	0.355497	0.875187	0.600467	0.896738	1	628	tags=53%, list=21%, signal=68%
HALLMARK_MTORC1_SIGNALING	HALLMARK_MTORC1_SIGNALING	Details ...	105	0.234575	0.854283	0.765517	0.887126	1	501	tags=26%, list=17%, signal=30%
HALLMARK_MYC_TARGETS_V1	HALLMARK_MYC_TARGETS_V1	Details ...	156	0.220086	0.847931	0.805936	0.850472	1	517	tags=24%, list=18%, signal=28%
HALLMARK_ANDROGEN_RESPONSE	HALLMARK_ANDROGEN_RESPONSE	Details ...	30	0.289823	0.829187	0.690531	0.838284	1	8	tags=3%, list=0%, signal=3%
HALLMARK_MYC_TARGETS_V2	HALLMARK_MYC_TARGETS_V2	Details ...	29	0.279024	0.821365	0.717195	0.811555	1	285	tags=17%, list=10%, signal=19%
HALLMARK_OXIDATIVE_PHOSPHORYLATION	HALLMARK_OXIDATIVE_PHOSPHORYLATION		126	0.199282	0.74204	0.945148	0.891897	1	766	tags=37%, list=26%, signal=47%
HALLMARK_DNA_REPAIR	HALLMARK_DNA_REPAIR		78	0.17807	0.617595	0.984946	0.959471	1	290	tags=8%, list=10%, signal=8%
Red=significant
