## Supplementary_Table_S4_Data_Fig_4. for "Inflammatory signals from fatty bone marrow supports the early stages of *DNMT3a* driven clonal hematopoiesis"

### Sheet: Single_Cell_Pop
	FBM_WT	FBM_MUT	NBM_WT	NBM_Mut			FBM_MUT	FBM_WT	NBM_Mut	NBM_WT
DC_6	0	1	8	0		CMP	76	73	11	100
CMP_2	19	1	67	8		GMP	22	21	4	14
CMP_5	31	19	6	1		HSC	51	1	0	3
CMP_15	3	49	2	0		MPP	88	18	2	7
CMP_16	20	7	25	2			260	151	17	164
GMP_8	21	22	14	4						FBM_MUT vs FBM_WT
HSC_1	0	6	0	0					Fisher	2.3e-09
HSC_12	0	5	1	0
HSC_13	0	16	1	0
HSC_17	0	19	1	0
HSC_26	1	5	0	0
MPP_10	0	9	1	0
MPP_18	1	1	1	0
MPP_20	2	2	1	0
MPP_22	4	12	0	0
MPP_23	0	11	0	0
MPP_24	1	13	0	0
MPP_25	1	15	0	0
MPP_29	1	5	0	1
MPP_7	8	20	4	1
MLP_3	0	3	0	0
MLP_4	0	4	0	0
MLP_14	0	6	0	0
MLP_19	0	1	0	0
MLP_21	1	1	0	0
MLP_27	0	2	1	0
MLP_28	0	1	2	0
MLP_30	0	0	3	0
MLP_31	5	1	1	0
MLP_32	1	1	5	0
MEG_9	27	1	17	0
ERY_11	4	1	3	0
	151	260	164	17

### Sheet: Cytokine_levels
d	2M	NBM	WT					2M	FBM	WT
CXCL1	0.29	0.49	0.37	0.35			0.57	0.8	1.01	0.41	0.69
GMCSF	1.22	3.17	1.69	2.37			0.71	2.96	2.94	0.24	3.53
IFN-gamma	0.22	0.55	0.26	0.26			0.17	0.38	0.84	0.06	0.47
IL-1 beta	1.96	2.22	2.83	2.84			1.45	1.12	2.25	1.11	1.88
IL-10	2.75	8.5	3.66	3.52			3.7	9.02	8.39	1.09	4.55
IL-12p70	0.9	1.35	0.35	0.48			0.41	2.03	2.15	0.18	1.44
IL-13	0.38	0.59	0.49	0.42			0.53	0.46	1.65	0.23	0.55
IL-2	9.09	18.79	9.92	10.28			6.82	27.92	41.78	4.75	13.85
IL-4	0.44	1.07	1.01	0.5			0.72	1.57	2.15	0.31	0.72
IL-5	0.45	0.73	0.32	0.4			0.63	0.98	1.24	0.13	0.95
IL-6	17.26	26.23	28.44	21.09				34.751	33.248	27.432	38.7
IL-9	0.21	0.37	0.14	0.14			0.11	0.128	0.221	0.0977	0.23
MCP1	1.41	1.68	1.5	1.22			2.6	2.875	2.607	1.863	1.857
MIP1a	4.26	5.34	4.96	4.92			5	25.145	24.941	12.336	6.879
MIP1b	2.77	2.32	1.79	3.26			5.4	13.035	21.235	9.326	4.808
TNF-alpha	2.85	4.54	3.65	3.06			2.48	4.757	8.224	6.483	5.328
IL-17	0.28	0.77	0.55	0.39			0.28	0.86	1.89	0.11	0.49
e	2M	NBM	MUT					2M	FBM	MUT
CXCL1	0.71	0.73	0.67	0.5	0.63		0.52	0.91	0.76	1.26	1.41
GMCSF	8.26	3.64	2.21	2.94	5.99		2.74	2.46	2.7	9.62	13.83
IFN-gamma	0.89	0.59	0.19	0.43	0.53		0.33	0.19	0.51	1.33	2.29
IL-1 beta		1.56	1.54	1.09	1.37		0.34	0.72	0.86	0.93
IL-10	11.82	7.03		7.28	7.26			8.65	19.78	14.18
IL-12p70	1.25	1.73	1.21				3.53	8.74	3.89	13.27	19.59
IL-13	1.32	0.82	0.38	0.9	1.18		0.8	0.71	0.58	1.55
IL-2	24.95	21.8	13.29	20.8	39.18		15.97	11.31	19.17	29.29	57.36
IL-4	1.59	1.38	0.45	1.08	2.35		0.9	0.95	0.84	1.45	3.04
IL-5	1.51	0.96	0.37	0.75	1.8		0.83	1.09	0.74	1.25
IL-6	40.98	30.46	16.62	28.6	41.3		35.74	32.65	31.86	51.11	76.58
IL-9	0.45	0.29	0.17	0.34	0.43		0.34	0.35	0.57	0.56	0.31
MCP1	1.39	1.74	1.82	0.93	1.08		1.46	2.55	1.61	1.7	3.61
MIP1a	7.38	12.97	6.46	10.43	9.13		2.72	5.52	3.91	12.23	14.66
MIP1b	3.7	9.39	5.09		5.75			5.23	3.74	5.21	5.09
TNF-alpha	8.65	4.85	4.03	4.8	8.46			3.31	4.67	2.75	9.31
IL-17		0.77	0.18	0.61	0.94		0.58	0.48	0.78	1.45
f	1Y	NBM	WT					1Y	FBM	WT
CXCL1	1.238	1.306	1.274	4.876			1.105	1.801	1.436	0.851
GMCSF	0.568	0.387	1.472	1.277			1.027	1.056	0.574	2.01
IFN-gamma	0.229	0.102	1.034	0.331			0.454	0.745	0.266	0.273
IL-1 beta	2.199	4.302	4.137	6.732			1.127	3.028	1.815	1.698
IL-10	5.828	3.127	9.432	10.088			10.004	6.421	4.928	9.692
IL-12p70	0.675	0.501	1.19	0.888			0.778	0.571	0.603	0.934
IL-13	0.58	0.325	0.693	0.758			1.466	0.968	0.579	1.013
IL-2	18.665	8.359	14.126	17.373			14.695	6.812	8.394	29.35
IL-4	0.904	0.188	1.123	1.31			0.976	1.992	0.59	1.487
IL-5	0.321	0.208	0.495	0.706			0.557	0.37	1.292	0.555	0.424
IL-6	24.576	17.844	31.872	35.816			30.131	40.435	52.834	38.478	38.6
IL-9	0.127	0.072	0.185	0.179			0.304	0.249	0.638	0.279	0.189
MCP1	1.701	2.077	5.616	3.537			3.134	3.58	3.046	2.745	2.169
MIP1a	20.864	20.03	36.905	27.673			23.973	13.919	14.243	17.734	10.86
MIP1b	12.976	12.724	22.264	14.577			14.676	10.934	11.106	16.729	8.856
TNF-alpha	6.488	7.104	9.988	10.818			13.157	15.284	11.417	13.295	26.77
IL-17	0.313	0.147	0.346	0.562			0.279	0.42	0.256	0.483
g	1Y	NBM	MUT					1Y	FBM	MUT
CXCL1	2.131	1.803	1.194	1.176	1.281		3.271	2.171	2.597	2.215	2.139
GMCSF	1.457	1.38	2.064	0.815	0.985		1.537	1.819	3.017	1.182	1.394
IFN-gamma	0.259	0.28	0.416	0.206	0.138		0.294	0.34	0.476	0.267	0.291
IL-1 beta	2.918	3.247	2.578	4.042	2.724		12.599	14.821	10.149	18.077	50.915
IL-10	8.147	9.534	9.942	4.823	5.627		7.915	10.581	12.637	6.773	7.047
IL-12p70	1.247	1.138	2.058	0.61	0.959		1.156	1.05	1.997	0.941	0.737
IL-13	0.611	0.816	1.02	0.423	0.426		0.7	0.743	1.996	0.698	0.592
IL-2	21.829	16.497	26.913	14.249	10.845		22.224	23.241	40.519	19.544	16.609
IL-4	1.387	1.1	1.88	0.656	0.425		1.799	1.206	2.972	1.581	1.237
IL-5	0.483	0.465	0.554	0.278	0.211		0.444	0.522	1.265	0.569	0.424
IL-6	38.585	27.824		23.803	13.642		30.131	40.435	52.834	38.478	38.6
IL-9	0.258	0.276	0.724	0.156	0.122		0.304	0.249	0.638	0.279	0.189
MCP1	1.707	2.247	2.01	1.577	1.421		3.134	3.58	3.046	2.745	2.169
MIP1a	7.369	6.722	4.75	8.237	7.362		23.973	13.919	14.243	17.734	10.86
MIP1b	4.447	6.927	6.192	8.575	4.101		14.676	10.934	11.106	16.729	8.856
TNF-alpha	7.315	6.066	7.19	6.068	5.532		13.157	15.284	11.417	13.295	26.77
IL-17	0.429	0.388	0.688	0.446	0.364		0.574	0.639	0.753	0.54	0.442
