## Supplementary_Table_S6_SCRNA_Seq_Score_Stat_stat for "Inflammatory signals from fatty bone marrow supports the early stages of *DNMT3a* driven clonal hematopoiesis"

### Sheet: INFA_Score_Stat
.y.	group1	group2	p	p.adj	p.format	p.signif	method
score	NBM_wt	FBM_wt	1.12433e-18	5.1e-18	< 2e-16	****	Wilcoxon
score	NBM_wt	NBM_mut	0.225189	0.3	0.22519	ns	Wilcoxon
score	NBM_wt	FBM_mut	1.60798e-36	9.6e-36	< 2e-16	****	Wilcoxon
score	NBM_wt	Naive_wt_2m	0.513365	0.58	0.51336	ns	Wilcoxon
score	NBM_wt	Naive_wt_1y	1.90234e-07	3.6e-07	1.9e-07	****	Wilcoxon
score	NBM_wt	Naive_cre_1y	2.06076e-08	4.4e-08	2.1e-08	****	Wilcoxon
score	NBM_wt	Naive_mut_1y	6.14502e-08	1.2e-07	6.1e-08	****	Wilcoxon
score	NBM_wt	Naive_mut_2m	3.61088e-06	6.5e-06	3.6e-06	****	Wilcoxon
score	FBM_wt	NBM_mut	0.000113856	0.00019	0.00011	***	Wilcoxon
score	FBM_wt	FBM_mut	0.000146542	0.00023	0.00015	***	Wilcoxon
score	FBM_wt	Naive_wt_2m	1.23523e-25	6.4e-25	< 2e-16	****	Wilcoxon
score	FBM_wt	Naive_wt_1y	4.07631e-13	1.5e-12	4.1e-13	****	Wilcoxon
score	FBM_wt	Naive_cre_1y	1.69718e-15	6.8e-15	1.7e-15	****	Wilcoxon
score	FBM_wt	Naive_mut_1y	1.60347e-12	5.2e-12	1.6e-12	****	Wilcoxon
score	FBM_wt	Naive_mut_2m	3.33905e-12	9.2e-12	3.3e-12	****	Wilcoxon
score	NBM_mut	FBM_mut	4.95904e-06	8.5e-06	5e-06	****	Wilcoxon
score	NBM_mut	Naive_wt_2m	0.376491	0.47	0.37649	ns	Wilcoxon
score	NBM_mut	Naive_wt_1y	0.204369	0.29	0.20437	ns	Wilcoxon
score	NBM_mut	Naive_cre_1y	0.213165	0.3	0.21317	ns	Wilcoxon
score	NBM_mut	Naive_mut_1y	0.191252	0.29	0.19125	ns	Wilcoxon
score	NBM_mut	Naive_mut_2m	0.312791	0.4	0.31279	ns	Wilcoxon
score	FBM_mut	Naive_wt_2m	4.07834e-64	1.5e-62	< 2e-16	****	Wilcoxon
score	FBM_mut	Naive_wt_1y	6.10387e-38	4.4e-37	< 2e-16	****	Wilcoxon
score	FBM_mut	Naive_cre_1y	3.63119e-50	6.5e-49	< 2e-16	****	Wilcoxon
score	FBM_mut	Naive_mut_1y	1.15363e-42	1.4e-41	< 2e-16	****	Wilcoxon
score	FBM_mut	Naive_mut_2m	6.86197e-39	6.2e-38	< 2e-16	****	Wilcoxon
score	Naive_wt_2m	Naive_wt_1y	1.22493e-09	2.9e-09	1.2e-09	****	Wilcoxon
score	Naive_wt_2m	Naive_cre_1y	2.9659e-12	8.9e-12	3e-12	****	Wilcoxon
score	Naive_wt_2m	Naive_mut_1y	6.04269e-12	1.6e-11	6e-12	****	Wilcoxon
score	Naive_wt_2m	Naive_mut_2m	1.20725e-08	2.7e-08	1.2e-08	****	Wilcoxon
score	Naive_wt_1y	Naive_cre_1y	0.841783	0.87	0.84178	ns	Wilcoxon
score	Naive_wt_1y	Naive_mut_1y	0.667692	0.73	0.66769	ns	Wilcoxon
score	Naive_wt_1y	Naive_mut_2m	0.810084	0.86	0.81008	ns	Wilcoxon
score	Naive_cre_1y	Naive_mut_1y	0.482107	0.58	0.48211	ns	Wilcoxon
score	Naive_cre_1y	Naive_mut_2m	0.90818	0.91	0.90818	ns	Wilcoxon
score	Naive_mut_1y	Naive_mut_2m	0.508304	0.58	0.5083	ns	Wilcoxon

### Sheet: INFA_No_INFG_Score_Stat
.y.	group1	group2	p	p.adj	p.format	p.signif	method
score	NBM_wt	FBM_wt	1.70874e-05	4.4e-05	1.7e-05	****	Wilcoxon
score	NBM_wt	NBM_mut	0.718604	0.76	0.7186	ns	Wilcoxon
score	NBM_wt	FBM_mut	2.42116e-20	8.7e-19	< 2e-16	****	Wilcoxon
score	NBM_wt	Naive_wt_2m	0.000310193	0.00074	0.00031	***	Wilcoxon
score	NBM_wt	Naive_wt_1y	7.02524e-09	4.2e-08	7e-09	****	Wilcoxon
score	NBM_wt	Naive_cre_1y	3.71711e-12	4.5e-11	3.7e-12	****	Wilcoxon
score	NBM_wt	Naive_mut_1y	6.59966e-10	4.8e-09	6.6e-10	****	Wilcoxon
score	NBM_wt	Naive_mut_2m	1.78753e-11	1.6e-10	1.8e-11	****	Wilcoxon
score	FBM_wt	NBM_mut	0.256896	0.34	0.2569	ns	Wilcoxon
score	FBM_wt	FBM_mut	1.02102e-05	2.8e-05	1e-05	****	Wilcoxon
score	FBM_wt	Naive_wt_2m	0.0782827	0.15	0.07828	ns	Wilcoxon
score	FBM_wt	Naive_wt_1y	0.460482	0.55	0.46048	ns	Wilcoxon
score	FBM_wt	Naive_cre_1y	0.151336	0.24	0.15134	ns	Wilcoxon
score	FBM_wt	Naive_mut_1y	0.545176	0.59	0.54518	ns	Wilcoxon
score	FBM_wt	Naive_mut_2m	0.184608	0.27	0.18461	ns	Wilcoxon
score	NBM_mut	FBM_mut	0.00890842	0.018	0.00891	**	Wilcoxon
score	NBM_mut	Naive_wt_2m	0.5394	0.59	0.5394	ns	Wilcoxon
score	NBM_mut	Naive_wt_1y	0.157007	0.24	0.15701	ns	Wilcoxon
score	NBM_mut	Naive_cre_1y	0.0993924	0.18	0.09939	ns	Wilcoxon
score	NBM_mut	Naive_mut_1y	0.162916	0.24	0.16292	ns	Wilcoxon
score	NBM_mut	Naive_mut_2m	0.10399	0.18	0.10399	ns	Wilcoxon
score	FBM_mut	Naive_wt_2m	8.08419e-18	1.5e-16	< 2e-16	****	Wilcoxon
score	FBM_mut	Naive_wt_1y	2.6891e-06	1.1e-05	2.7e-06	****	Wilcoxon
score	FBM_mut	Naive_cre_1y	3.06621e-06	1.1e-05	3.1e-06	****	Wilcoxon
score	FBM_mut	Naive_mut_1y	2.02405e-08	1e-07	2e-08	****	Wilcoxon
score	FBM_mut	Naive_mut_2m	5.61147e-06	1.8e-05	5.6e-06	****	Wilcoxon
score	Naive_wt_2m	Naive_wt_1y	0.0010332	0.0022	0.00103	**	Wilcoxon
score	Naive_wt_2m	Naive_cre_1y	1.62473e-06	7.3e-06	1.6e-06	****	Wilcoxon
score	Naive_wt_2m	Naive_mut_1y	0.000395002	0.00089	0.0004	***	Wilcoxon
score	Naive_wt_2m	Naive_mut_2m	6.80173e-06	2e-05	6.8e-06	****	Wilcoxon
score	Naive_wt_1y	Naive_cre_1y	0.424041	0.53	0.42404	ns	Wilcoxon
score	Naive_wt_1y	Naive_mut_1y	0.799446	0.82	0.79945	ns	Wilcoxon
score	Naive_wt_1y	Naive_mut_2m	0.492107	0.57	0.49211	ns	Wilcoxon
score	Naive_cre_1y	Naive_mut_1y	0.217851	0.3	0.21785	ns	Wilcoxon
score	Naive_cre_1y	Naive_mut_2m	0.921507	0.92	0.92151	ns	Wilcoxon
score	Naive_mut_1y	Naive_mut_2m	0.283035	0.36	0.28303	ns	Wilcoxon

### Sheet: INFG_No_INFA_Score_Stat
.y.	group1	group2	p	p.adj	p.format	p.signif	method
score	NBM_wt	FBM_wt	0.000113728	0.00027	0.00011	***	Wilcoxon
score	NBM_wt	NBM_mut	0.477987	0.52	0.47799	ns	Wilcoxon
score	NBM_wt	FBM_mut	5.6379e-17	3.4e-16	< 2e-16	****	Wilcoxon
score	NBM_wt	Naive_wt_2m	0.00184978	0.0039	0.00185	**	Wilcoxon
score	NBM_wt	Naive_wt_1y	0.0613378	0.088	0.06134	ns	Wilcoxon
score	NBM_wt	Naive_cre_1y	0.0503131	0.079	0.05031	ns	Wilcoxon
score	NBM_wt	Naive_mut_1y	0.144232	0.18	0.14423	ns	Wilcoxon
score	NBM_wt	Naive_mut_2m	0.978644	0.98	0.97864	ns	Wilcoxon
score	FBM_wt	NBM_mut	0.201408	0.23	0.20141	ns	Wilcoxon
score	FBM_wt	FBM_mut	0.00130259	0.0029	0.0013	**	Wilcoxon
score	FBM_wt	Naive_wt_2m	6.81142e-11	3.5e-10	6.8e-11	****	Wilcoxon
score	FBM_wt	Naive_wt_1y	3.6036e-08	1.3e-07	3.6e-08	****	Wilcoxon
score	FBM_wt	Naive_cre_1y	2.88709e-09	1.2e-08	2.9e-09	****	Wilcoxon
score	FBM_wt	Naive_mut_1y	0.00201412	0.004	0.00201	**	Wilcoxon
score	FBM_wt	Naive_mut_2m	1.29701e-05	3.9e-05	1.3e-05	****	Wilcoxon
score	NBM_mut	FBM_mut	0.00589118	0.011	0.00589	**	Wilcoxon
score	NBM_mut	Naive_wt_2m	0.061393	0.088	0.06139	ns	Wilcoxon
score	NBM_mut	Naive_wt_1y	0.129249	0.18	0.12925	ns	Wilcoxon
score	NBM_mut	Naive_cre_1y	0.151992	0.18	0.15199	ns	Wilcoxon
score	NBM_mut	Naive_mut_1y	0.869108	0.92	0.86911	ns	Wilcoxon
score	NBM_mut	Naive_mut_2m	0.471102	0.52	0.4711	ns	Wilcoxon
score	FBM_mut	Naive_wt_2m	1.02187e-40	3.7e-39	< 2e-16	****	Wilcoxon
score	FBM_mut	Naive_wt_1y	6.04371e-29	7.3e-28	< 2e-16	****	Wilcoxon
score	FBM_mut	Naive_cre_1y	1.47628e-36	2.7e-35	< 2e-16	****	Wilcoxon
score	FBM_mut	Naive_mut_1y	5.01806e-19	3.6e-18	< 2e-16	****	Wilcoxon
score	FBM_mut	Naive_mut_2m	1.5455e-25	1.4e-24	< 2e-16	****	Wilcoxon
score	Naive_wt_2m	Naive_wt_1y	0.131587	0.18	0.13159	ns	Wilcoxon
score	Naive_wt_2m	Naive_cre_1y	0.152795	0.18	0.15279	ns	Wilcoxon
score	Naive_wt_2m	Naive_mut_1y	3.11074e-09	1.2e-08	3.1e-09	****	Wilcoxon
score	Naive_wt_2m	Naive_mut_2m	9.51949e-05	0.00026	9.5e-05	****	Wilcoxon
score	Naive_wt_1y	Naive_cre_1y	0.938848	0.97	0.93885	ns	Wilcoxon
score	Naive_wt_1y	Naive_mut_1y	0.000112771	0.00027	0.00011	***	Wilcoxon
score	Naive_wt_1y	Naive_mut_2m	0.0352097	0.06	0.03521	*	Wilcoxon
score	Naive_cre_1y	Naive_mut_1y	6.72466e-06	2.2e-05	6.7e-06	****	Wilcoxon
score	Naive_cre_1y	Naive_mut_2m	0.0119481	0.022	0.01195	*	Wilcoxon
score	Naive_mut_1y	Naive_mut_2m	0.0489015	0.079	0.0489	*	Wilcoxon

### Sheet: TNFA_No_INFG
.y.	group1	group2	p	p.adj	p.format	p.signif	method
score	NBM_wt	FBM_wt	1.77109e-06	7.1e-06	1.8e-06	****	Wilcoxon
score	NBM_wt	NBM_mut	0.146965	0.18	0.14696	ns	Wilcoxon
score	NBM_wt	FBM_mut	2.10254e-19	2.5e-18	< 2e-16	****	Wilcoxon
score	NBM_wt	Naive_wt_2m	3.35138e-11	2e-10	3.4e-11	****	Wilcoxon
score	NBM_wt	Naive_wt_1y	3.47939e-20	6.3e-19	< 2e-16	****	Wilcoxon
score	NBM_wt	Naive_cre_1y	4.75461e-22	1.7e-20	< 2e-16	****	Wilcoxon
score	NBM_wt	Naive_mut_1y	2.27113e-16	2e-15	2.3e-16	****	Wilcoxon
score	NBM_wt	Naive_mut_2m	1.20892e-11	8.7e-11	1.2e-11	****	Wilcoxon
score	FBM_wt	NBM_mut	0.212519	0.26	0.21252	ns	Wilcoxon
score	FBM_wt	FBM_mut	0.00238054	0.0045	0.00238	**	Wilcoxon
score	FBM_wt	Naive_wt_2m	0.794287	0.79	0.79429	ns	Wilcoxon
score	FBM_wt	Naive_wt_1y	0.000242386	0.00067	0.00024	***	Wilcoxon
score	FBM_wt	Naive_cre_1y	0.000415886	0.0011	0.00042	***	Wilcoxon
score	FBM_wt	Naive_mut_1y	0.0466518	0.067	0.04665	*	Wilcoxon
score	FBM_wt	Naive_mut_2m	0.483297	0.51	0.4833	ns	Wilcoxon
score	NBM_mut	FBM_mut	0.00227525	0.0045	0.00228	**	Wilcoxon
score	NBM_mut	Naive_wt_2m	0.105532	0.14	0.10553	ns	Wilcoxon
score	NBM_mut	Naive_wt_1y	0.000781494	0.0018	0.00078	***	Wilcoxon
score	NBM_mut	Naive_cre_1y	0.000926135	0.002	0.00093	***	Wilcoxon
score	NBM_mut	Naive_mut_1y	0.0140208	0.023	0.01402	*	Wilcoxon
score	NBM_mut	Naive_mut_2m	0.0566756	0.078	0.05668	ns	Wilcoxon
score	FBM_mut	Naive_wt_2m	2.54121e-05	7.6e-05	2.5e-05	****	Wilcoxon
score	FBM_mut	Naive_wt_1y	0.224834	0.26	0.22483	ns	Wilcoxon
score	FBM_mut	Naive_cre_1y	0.503493	0.52	0.50349	ns	Wilcoxon
score	FBM_mut	Naive_mut_1y	0.141416	0.18	0.14142	ns	Wilcoxon
score	FBM_mut	Naive_mut_2m	0.000732933	0.0018	0.00073	***	Wilcoxon
score	Naive_wt_2m	Naive_wt_1y	5.7523e-07	2.6e-06	5.8e-07	****	Wilcoxon
score	Naive_wt_2m	Naive_cre_1y	2.85457e-07	1.5e-06	2.9e-07	****	Wilcoxon
score	Naive_wt_2m	Naive_mut_1y	0.0049656	0.0089	0.00497	**	Wilcoxon
score	Naive_wt_2m	Naive_mut_2m	0.471668	0.51	0.47167	ns	Wilcoxon
score	Naive_wt_1y	Naive_cre_1y	0.482739	0.51	0.48274	ns	Wilcoxon
score	Naive_wt_1y	Naive_mut_1y	0.010504	0.018	0.0105	*	Wilcoxon
score	Naive_wt_1y	Naive_mut_2m	1.59299e-05	5.7e-05	1.6e-05	****	Wilcoxon
score	Naive_cre_1y	Naive_mut_1y	0.0243999	0.038	0.0244	*	Wilcoxon
score	Naive_cre_1y	Naive_mut_2m	2.31375e-05	7.6e-05	2.3e-05	****	Wilcoxon
score	Naive_mut_1y	Naive_mut_2m	0.0441073	0.066	0.04411	*	Wilcoxon

### Sheet: IL6_score_Stat
.y.	group1	group2	p	p.adj	p.format	p.signif	method
score	NBM_wt	FBM_wt	1.29774e-05	3.6e-05	1.3e-05	****	Wilcoxon
score	NBM_wt	NBM_mut	0.919228	0.92	0.91923	ns	Wilcoxon
score	NBM_wt	FBM_mut	1.91117e-15	3.4e-14	1.9e-15	****	Wilcoxon
score	NBM_wt	Naive_wt_2m	0.0696954	0.1	0.0697	ns	Wilcoxon
score	NBM_wt	Naive_wt_1y	1.14221e-05	3.4e-05	1.1e-05	****	Wilcoxon
score	NBM_wt	Naive_cre_1y	0.00265722	0.006	0.00266	**	Wilcoxon
score	NBM_wt	Naive_mut_1y	0.000262893	0.00068	0.00026	***	Wilcoxon
score	NBM_wt	Naive_mut_2m	0.00982312	0.019	0.00982	**	Wilcoxon
score	FBM_wt	NBM_mut	0.0363558	0.057	0.03636	*	Wilcoxon
score	FBM_wt	FBM_mut	0.0128114	0.023	0.01281	*	Wilcoxon
score	FBM_wt	Naive_wt_2m	2.437e-09	9.7e-09	2.4e-09	****	Wilcoxon
score	FBM_wt	Naive_wt_1y	0.263382	0.31	0.26338	ns	Wilcoxon
score	FBM_wt	Naive_cre_1y	0.00432301	0.0092	0.00432	**	Wilcoxon
score	FBM_wt	Naive_mut_1y	0.0731668	0.1	0.07317	ns	Wilcoxon
score	FBM_wt	Naive_mut_2m	0.00846601	0.017	0.00847	**	Wilcoxon
score	NBM_mut	FBM_mut	0.0024284	0.0058	0.00243	**	Wilcoxon
score	NBM_mut	Naive_wt_2m	0.606082	0.64	0.60608	ns	Wilcoxon
score	NBM_mut	Naive_wt_1y	0.0713954	0.1	0.0714	ns	Wilcoxon
score	NBM_mut	Naive_cre_1y	0.233098	0.29	0.2331	ns	Wilcoxon
score	NBM_mut	Naive_mut_1y	0.155519	0.21	0.15552	ns	Wilcoxon
score	NBM_mut	Naive_mut_2m	0.283316	0.31	0.28332	ns	Wilcoxon
score	FBM_mut	Naive_wt_2m	7.45362e-32	2.7e-30	< 2e-16	****	Wilcoxon
score	FBM_mut	Naive_wt_1y	4.03819e-06	1.3e-05	4e-06	****	Wilcoxon
score	FBM_mut	Naive_cre_1y	8.185e-14	9.8e-13	8.2e-14	****	Wilcoxon
score	FBM_mut	Naive_mut_1y	2.17907e-09	9.7e-09	2.2e-09	****	Wilcoxon
score	FBM_mut	Naive_mut_2m	1.89772e-12	1.4e-11	1.9e-12	****	Wilcoxon
score	Naive_wt_2m	Naive_wt_1y	5.27931e-13	4.8e-12	5.3e-13	****	Wilcoxon
score	Naive_wt_2m	Naive_cre_1y	3.57094e-10	1.8e-09	3.6e-10	****	Wilcoxon
score	Naive_wt_2m	Naive_mut_1y	3.56506e-12	2.1e-11	3.6e-12	****	Wilcoxon
score	Naive_wt_2m	Naive_mut_2m	3.09777e-08	1.1e-07	3.1e-08	****	Wilcoxon
score	Naive_wt_1y	Naive_cre_1y	0.0231818	0.038	0.02318	*	Wilcoxon
score	Naive_wt_1y	Naive_mut_1y	0.278731	0.31	0.27873	ns	Wilcoxon
score	Naive_wt_1y	Naive_mut_2m	0.0223347	0.038	0.02233	*	Wilcoxon
score	Naive_cre_1y	Naive_mut_1y	0.241145	0.29	0.24115	ns	Wilcoxon
score	Naive_cre_1y	Naive_mut_2m	0.791463	0.81	0.79146	ns	Wilcoxon
score	Naive_mut_1y	Naive_mut_2m	0.18364	0.24	0.18364	ns	Wilcoxon
